# Genome-encoded ABCF factors implicated in intrinsic antibiotic resistance in Gram-positive bacteria: VmlR2, Ard1 and CplR

**DOI:** 10.1101/2022.12.05.519065

**Authors:** Nozomu Obana, Hiraku Takada, Caillan Crowe-McAuliffe, Mizuki Iwamoto, Artyom A. Egorov, Kelvin J.Y. Wu, Victoriia Murina, Helge Paternoga, Ben I.C. Tresco, Nobuhiko Nomura, Andrew G. Myers, Gemma C. Atkinson, Daniel N. Wilson, Vasili Hauryliuk

## Abstract

Genome-encoded antibiotic resistance (ARE) ATP-binding cassette (ABC) proteins of the F subfamily (ARE-ABCFs) mediate intrinsic resistance in diverse Gram-positive bacteria. The diversity of chromosomally-encoded ARE-ABCFs is far from being fully experimentally explored. Here we characterise phylogenetically diverse genome-encoded ABCFs from Actinomycetia (Ard1 from *Streptomyces capreolus*, producer of the nucleoside antibiotic A201A), Bacilli (VmlR2 from soil bacterium *Neobacillus vireti*) and Clostridia (CplR from *Clostridium perfringens*, *Clostridium sporogenes* and *Clostridioides difficile*). We demonstrate that Ard1 is a narrow spectrum ARE-ABCF that specifically mediates self-resistance against nucleoside antibiotics. The single-particle cryo-EM structure of a VmlR2-ribosome complex allows us to rationalise the resistance spectrum of this ARE-ABCF that is equipped with an unusually long antibiotic resistance determinant (ARD) subdomain. We show that CplR contributes to intrinsic pleuromutilin, lincosamide and streptogramin A resistance in Clostridioides, and demonstrate that *C. difficile* CplR (CDIF630_02847) synergises with the transposon-encoded 23S ribosomal RNA methyltransferase Erm to grant high levels of antibiotic resistance to the *C. difficile* 630 clinical isolate. Finally, assisted by our novel tool for detection of upstream open reading frames, we dissect the translational attenuation mechanism that controls the induction of *cplR* expression upon an antibiotic challenge.
