## Supplementary Table 1 for "Genome-encoded ABCF factors implicated in intrinsic antibiotic resistance in Gram-positive bacteria: VmlR2, Ard1 and CplR"

### Sheet: strains
	Strain	Description	Reference	Construction
				Host	DNA
	B. subtilis
	wild type 168	trpC2	Laboratory stock
	VHB5	trpC2 ∆vmlR	PMID: 30126986
	VHB528	trpC2 ∆vmlR thrC::Phy-spank-vmlR2N. vireti kmR	This study	VHB5	VHP528
	VHB533	trpC2 ∆vmlR thrC::Phy-spank-vmlR2N. vireti-HTF KmR	This study	VHB5	VHP533
	VHB534	trpC2 ∆vmlR thrC::Phy-spank-vmlR2N. viretiEQ2 KmR	This study	VHB5	VHP534
	VHB618	trpC2 ∆vmlR thrC::Phy-spank-ard1 kmR	This study	VHB5	VHP988
	VHB619	trpC2 ∆vmlR thrC::Phy-spank-ard1EQ2 kmR	This study	VHB5	VHP989
	VHB796	trpC2 ∆vmlR thrC::Phy-spank-cplRCd kmR	This study	VHB5	VHP992
	VHB797	trpC2 ∆vmlR thrC::Phy-spank-cplRCd-FLAG3 kmR	This study	VHB5	VHP993
	BHT1	trpC2 ∆vmlR thrC::Phy-spank-vmlR2N. vireti R259A kmR	This study	VHB5	pR259A
	BHT2	trpC2 ∆vmlR thrC::Phy-spank-vmlR2N. vireti Q260A kmR	This study	VHB5	pR260A
	BHT3	trpC2 ∆vmlR thrC::Phy-spank-vmlR2N. vireti I261A kmR	This study	VHB5	pI261A
	BHT4	trpC2 ∆vmlR thrC::Phy-spank-vmlR2N. vireti E265A kmR	This study	VHB5	pE265A
	BHT5	trpC2 ∆vmlR thrC::Phy-spank-vmlR2N. vireti Y266A kmR	This study	VHB5	pY266A
	C. difficle
	630	PCR ribotype 0120 strain	ATCC
	R20291	PCR ribotype 027 strain	ATCC
	630Δerm	erythromycin sensitive strain of 630	ATCC
	ΔcplR	cplR in-frame deletion mutant of 630Δerm	This study
	C. perfringens
	HN13	galK, galT in-frame deletion mutant of strain 13	PMID: 21183644
	ΔcplR	cplR in-frame deletion mutant of HN13	This study
	C. sporogenes
	JCM 1416	wild type	JCM
	ΔcplR	cplR::intron-ermB	This study
	ΔsigD	sigD::intron-ermB	This study
	E. coli
	HB101	F-, hsdS20(rB-, mB-), recA13, ara-14, proA2, lacY1, galK2, rpsL20 (str), xyl-5, mtl-1, supE44, leuB6, thi-1	TaKaRa Bio
	Stellar	F－, endA1, supE44, thi-1, recA1, relA1, gyrA96, phoA, Φ80dlacZΔM15, Δ(lacZYA-argF)U169, Δ(mrr-hsdRMS-mcrBC), ΔmcrA, λ－	TaKaRa Bio

### Sheet: plasmids
	Plasmid name	Description	Reference
	VHP182	pHT009-vmlR ampR kmR	PMID: 30126986
	VHP285	pHT009-vmlR-HTF ampR kmR	PMID: 30126986
	VHP528	pHT009-vmlR2N. vireti kmR	This study
	VHP533	pHT009-vmlR2N. vireti-HTF KmR	This study
	VHP534	pHT009-vmlR2N. viretiEQ2 KmR	This study
	VHP629	pHT009-rqcH-FLAG3 ampR kmR	PMID: 33259810
	VHP988	pHT009-ard1 ampR kmR	This study
	VHP989	pHT009-ard1EQ2 ampR kmR	This study
	VHP992	pHT009-cplRCd ampR kmR	This study
	VHP993	pHT009-cplRCd-FLAG3 ampR kmR	This study
	pR259A	pHT009-vmlR2N. viretiR259A kmR	This study
	pQ260A	pHT009-vmlR2N. viretiQ260A kmR	This study
	pI261A	pHT009-vmlR2N. viretiI261A kmR	This study
	pE265A	pHT009-vmlR2N. viretiE265A kmR	This study
	pY265A	pHT009-vmlR2N. viretiY266A kmR	This study
	pRK24	IncPα group conjugative plasmid	Addgene strain no. 51950
	pMTL83153	Pfdx, pCB102 replicon, ColE1 replicon, catP [CmR]	PMID: 19445976
	pMSRNB	Suicide vector for in-frame deletion of Cd-cplR	This study
	pRPF185	Tet inducible promoter-harboring E. coli-C. difficile shuttle vector [CmR]	Addgene strain no. 106367
	pRPF185-cplR	Cd-cplR-carrying pRPF185	This study
	pRPF185-cplRΔC	C-terminal domain-deleted Cd-cplR-carrying pRPF185	This study
	pCM-GALK	Suicide vector for in-frame deletion in C. perfringens	PMID: 21183644
	pCM-GALK-cplR	Suicide vector for in-frame deletion of cplR in C. perfringens	This study
	pJIR750	E. coli-C. perfringens shuttle vector [CmR]	PMID: 8356117
	pJIR750-cplR	Cp-cplR-carrying pJIR750	This study
	pJIR750ai	Targetron vector	Merck
	pNO201	cplR targeting intron-harboring plasmid from pMTL83153	This study
	pMTL84151	pCD6, ColE1 replicon, catP [CmR]	PMID: 19445976
	pMTL84151-mcherry	Promoter less repoter	This study
	pMTL84151-Pfdx-mcherry	fdx promoter reporter, pMTL84151 derivative	This study
	pMTL84151-PcplR-mcherry	cplR promoter reporter, pMTL84151 derivative	This study
	pMTL84151-PcplR-mcherry 5′ leaderfdxA	cplR promoter reporter 5′ leaderfdx, pMTL84151 derivative	This study
	pMTL84151-PcplR-mcherry mutuORF	cplR promoter reporter mutuORF, pMTL84151 derivative	This study
	pMTL84151-PcplR-mcherry muttermSL	cplR promoter reporter muttermSL, pMTL84151 derivative	This study
	pMTL84151-PcplR-mcherry mutpolyU	cplR promoter reporter mutpolyU, pMTL84151 derivative	This study

### Sheet: plasmid construction
	Plasmid name	Description	Combination of primer and template DNAs for each PCR fragment
			primer	template	primer	template
	VHP528	pHT009-vmlR2N. vireti kmR	VHB123, 125	VHP182	VHB231, 232	N. vireti genomic DNA
	VHP533	pHT009-vmlR2N. vireti-HTF KmR	VHB123, 131	VHP285	VHB231, 323	N. vireti genomic DNA
	VHP534	pHT009-vmlR2N. viretiEQ2-HTF KmR	VHB319, 320	VHP533	VHB321, 322	VHP533
	VHP988	pHT009-ard1 ampR kmR	VHT1106, 1107	VHP182	synthetic ard1 opitmized for B. subtilis
	VHP989	pHT009-ard1EQ2 ampR kmR	VHT1110,1111	VHP988	VHB1108,1109	VHP988
	VHP992	pHT009-cplRCd ampR kmR	VHB1133, 1134	VHP182	synthetic cplRCd opitmized for B. subtilis
	VHP993	pHT009-cplRCd-FLAG3 ampR kmR	VHB1133, 1135	VHP629	synthetic cplRCd opitmized for B. subtilis
	pR259A	pHT009-vmlR2N. viretiR259A kmR	kmR(pHT009)_F, R259A_R	VHP528	kmR(pHT009)_R, R259A_F	VHP528
	pQ260A	pHT009-vmlR2N. viretiQ260A kmR	kmR(pHT009)_F, Q260A_R	VHP528	kmR(pHT009)_R, Q260A_F	VHP528
	pI261A	pHT009-vmlR2N. viretiI261A kmR	kmR(pHT009)_F, I261A_R	VHP528	kmR(pHT009)_R, I261A_F	VHP528
	pE265A	pHT009-vmlR2N. viretiE265A kmR	kmR(pHT009)_F, E265A_R	VHP528	kmR(pHT009)_R, E265A_F	VHP528
	pY266A	pHT009-vmlR2N. viretiY266A kmR	kmR(pHT009)_F, Y266A_R	VHP528	kmR(pHT009)_R, Y266A_F	VHP528

### Sheet: oligonucleotides
	oligonucleotides	Sequence (5'-3')	Used ofr
	VHT123	CATTATCGCTCTCTCCTTCGTCGACTAAGCTAATTG	plasmid consctuction for B. subtilis
	VHP125	TAAGCATGCAAGCTAATTCGGTGGAAACGAGG	plasmid consctuction for B. subtilis
	VHT131	GGCGGCCATCATCATCATCATCACGCCAA	plasmid consctuction for B. subtilis
	VHT167	CGACGAAGGAGAGAGCGATAATGAACTTTAACAACAAAACCA	plasmid consctuction for B. subtilis
	VHT168	TCCACCGAATTAGCTTGCATGCTCACTGGGAGTTCTGATAGTTA	plasmid consctuction for B. subtilis
	VHT319	TTTAGACCAACCAACCAATCATTTAGATTTACCAAGCAGAGAGCA	plasmid consctuction for B. subtilis
	VHT320	TTGTCGGTTGATCCAAAATTAAAAAATCAGGTTTTGTTGCCCAAACCA	plasmid consctuction for B. subtilis
	VHT321	TTTGGATCAACCGACAAATCATTTAGATTTCACTGGGA	plasmid consctuction for B. subtilis
	VHT322	TGGTTGGTTGGTCTAAAATAAGGACATCATATTCTTTCATGAGCAT	plasmid consctuction for B. subtilis
	VHT323	TGATGATGATGATGGCCGCCCGATTTACCCTTTAAATTTCGTTTTTGTTTAAG	plasmid consctuction for B. subtilis
	VHT1033	TCTACCTTCACAAGTAACATTATCGCTCTCTCCTTCGTCGACTAAGCT	plasmid consctuction for B. subtilis
	VHT1034	ACAAGCTCAAGAACTCTTTTTGAGCATGCAAGCTAATTCGGTGGAAAC	plasmid consctuction for B. subtilis
	VHT1035	ACAAGCTCAAGAACTCTTTTGGCGGCGACTACAAAGACCATGACG	plasmid consctuction for B. subtilis
	VHT1106	CGGAAATGTTGAATACTCATACTCTTCCTTTTTCAATATTATTGAAGCATTTATCAGG	plasmid consctuction for B. subtilis
	VHT1107	CACTGATTAAGCATTGGTAACTGTCAGACCAAGTTTACTCATATATACTTTAGATTGATTT	plasmid consctuction for B. subtilis
	VHT1108	ACTGGACCAACCCACAAACGACCTGGACTTTG	plasmid consctuction for B. subtilis
	VHT1109	TCGTCGGCTGATCCAGAATCAGCGTATTTACTCCACG	plasmid consctuction for B. subtilis
	VHT1110	TCTGGATCAGCCGACGAACCACTTAGATTTGGCCGC	plasmid consctuction for B. subtilis
	VHT1111	TTGTGGGTTGGTCCAGTAAAAGGAAGTCATGGCGCGAC	plasmid consctuction for B. subtilis
	kmR(pHT009)_F	TCGTTCAAAATGGTATGCGTTTTGACACATCCA	plasmid consctuction for B. subtilis
	kmR(pHT009)_R	TGGATGTGTCAAAACGCATACCATTTTGAACGA	plasmid consctuction for B. subtilis
	R259A_F	TCCGCCTCAGAAAGAGCACAAATCGGTTT	plasmid consctuction for B. subtilis
	R259A_R	AAACCGATTTGTGCTCTTTCTGAGGCGGA	plasmid consctuction for B. subtilis
	Q260A_F	GCCTCAGAAAGAAGAGCAATCGGTTTTA	plasmid consctuction for B. subtilis
	Q260A_R	TAAAACCGATTGCTCTTCTTTCTGAGGC	plasmid consctuction for B. subtilis
	I261A_F	CAGAAAGAAGACAAGCCGGTTTTAAAG	plasmid consctuction for B. subtilis
	I261A_R	CTTTAAAACCGGCTTGTCTTCTTTCTG	plasmid consctuction for B. subtilis
	E265A_F	TCGGTTTTAAAGCATATCATCGGGTA	plasmid consctuction for B. subtilis
	E265A_R	TACCCGATGATATGCTTTAAAACCGA	plasmid consctuction for B. subtilis
	Y266A_F	TCGGTTTTAAAGAAGCTCATCGGGTAAAG	plasmid consctuction for B. subtilis
	Y266A_R	CTTTACCCGATGAGCTTCTTTAAAACCGA	plasmid consctuction for B. subtilis
	NOB-2904	atccatatgaccatgattacgcgaattctgcatcaagc	pMSRNB-ARE1b construction
	NOB-2905	TAGATTACATCTTCTTGCTAattttaattatactctatcaatga	pMSRNB-ARE1b construction
	NOB-2906	cattgatagagtataattaaaatTAGCAAGAAGATGTAATCTAC	pMSRNB-ARE1b construction
	NOB-2907	cgggtaccgagctcgaattcGAAGAACTACAATCTATTTTGC	pMSRNB-ARE1b construction
	NOB-2424	gaattcgagctcggtacccg	pMSRNB-ARE1b construction
	NOB-2425	gtaatcatggtcatatggatacagcgg	pMSRNB-ARE1b construction
	NOB-3034	ctcggtacccggggatccCTCCAGTTGTATTAGCTGTATTTATG	pMSRNB-ARE1b construction
	NOB-3035	catggacgcgtgacgtcgactttccagtgcttccatagatt	pMSRNB-ARE1b construction
	NOB-3036	cttattactcagcgcatctgcGACCATTTGAACCAACTAGACC	pMSRNB-ARE1b construction
	NOB-3037	GGTCTAGTTGGTTCAAATGGTCgcagatgcgctgagtaataag	pMSRNB-ARE1b construction
	NOB-2038	cataaaattttctcctttactgcagga	pRPF185-cplR construction
	NOB-2039	tgaatcaacaactctcctggc	pRPF185-cplR construction
	MINO-0036	cagtaaaggagaaaattttatgTTGTTAGTAAAAGTAGA	pRPF185-cplR construction
	MINO-0037	ccaggagagttgttgattcaAAAGCTATTTTTTAATTTA	pRPF185-cplR construction
	NOB-2579	ccaggagagttgttgattcaTTCGTCATAATTACAATCAAACTC	pRPF185-cplRΔC construction
	NOB-1398	GGATCCATCGATGCATGCGTCGA	pCM-GALK-cplR construcion
	NOB-1399	ctcgagtctagatctagcgctagcc	pCM-GALK-cplR construcion
	NOB-1859	ATGGACGTCGACGCATGCATCGATGGATCCATACTGCTGCTCCAACTATAACTG	pCM-GALK-cplR construcion
	NOB-1860	TACAGAGTTTTCTAGATTTACAAAAATATACCTATCTCACTATAATCTAC	pCM-GALK-cplR construcion
	NOB-1861	GTGAGATAGGTATATTTTTGTAAATCTAGAAAACTCTGTAGAAACA	pCM-GALK-cplR construcion
	NOB-1862	cccggggctagcgctagatctagactcgagTAATGAAGATATGGAAACTAATATTAATGG	pCM-GALK-cplR construcion
	NOB-2595	AGCTCGGTACCCGGGGATCCatagattctcatgtcaaactccac	pJIR750-cplR construction
	NOB-2596	CGACGGCCAGTGCCAAGCTTTAATGAGTGTACCAGCTCTAATAG	pJIR750-cplR construction
	NOB-2594	AAGCTTGGCACTGGCCGTC	pJIR750-cplR construction
	NOB-2592	ggatccccgggtaccgag	pJIR750-cplR construction
	NOB-1887	gttaAAGCTTATAATTATCCTTAGTAAACAGAGCTGTGCGCCCAGATAGGGTG	pNO201 construction
	NOB-1888	CAGATTGTACAAATGTGGTGATAACAGATAAGTCAGAGCTGATAACTTACCTTTCTTTGT	pNO201 construction
	NOB-1889	TGAACGCAAGTTTCTAATTTCGATTTTTACTCGATAGAGGAAAGTGTCT	pNO201 construction
	NOB-1890	CGAAATTAGAAACTTGCGTTCAGTAAAC	pNO201 construction
	NOB-1891	gcgACGCGTgaagttcctatactttctagagaataggaacttcgcgactcatagaattatttcctcccgt	pNO201 construction
	NOB-1892	ccaacgcgtgaagttcctattctctagaaagtataggaacttctatattgataaaaataataatagtggg	pNO201 construction
	NOB-2793	AAAAAAGCTTATAATTATCCTTAGAGGGCAAAGTAGTGCGCCCAGATAGGGTG	pNO201-cplRcs construction
	NOB-2794	CAGATTGTACAAATGTGGTGATAACAGATAAGTCAAAGTATTTAACTTACCTTTCTTTGT	pNO201-cplRcs construction
	NOB-2795	TGAACGCAAGTTTCTAATTTCGATTCCCTCTCGATAGAGGAAAGTGTCT	pNO201-cplRcs construction
	NOB-2806	AGGGAGGATTTCAAAATGGCA	fdx RT-PCR
	NOB-2807	CTACAGGACAAGCTCCTGCA	fdx RT-PCR
	NOB-2672	GAAAGGGCAAGGTAACTAGGAC	cplR 5′ UTR RT-PCR
	NOB-2673	CAAATAAACGTATAGACTATAATCTACTCTCC	cplR 5′ UTR RT-PCR
	NOB-2207	AGAAGAGTCTTTTAAATGCTCCAGA	cplR ORF RT-PCR
	NOB-2676	GTTTGAAGTTGGCTCATCAGC	cplR ORF RT-PCR
	NOB-3260	GGTTTAAAGTACACATGGAAGGGAGTG	mCherry ORF RT-PCR
	NOB-3261	GTTTTACATAAGCCTTTGAACCATACATGA	mCherry ORF RT-PCR
	NOB-2264	cgagctcgaattcgtaatcatg	mCherry reporter
	NOB-2004	ggcactggccgtcgttttaca	mCherry reporter
	NOB-2527	gttgtaaaacgacggccagtTTATTTGTATAACTCATCCATTCC	mCherry reporter
	NOB-2528	GTTAAGGAGGGATTTTTTATGGTAAGTAAAGGAGAAGAAAACAA	PcplR-mCherry reporter
	NOB-2529	AAAAGGGAGGATTTCAAAATGGTAAGTAAAGGAGAAGAAAACAA	Pfdx-mCherry reporter
	NOB-2530	atgattacgaattcgagctcgGTAAGTAAAGGAGAAGAAAACAA	Pless-mCherry reporter
	NOB-2531	TGTTTTCTTCTCCTTTACTTACCATAAAAAATCCCTCCTTAACA	PcplR-mCherry reporter
	NOB-2269	tgattacgaattcgagctcgGCAGTTATATTATTAATAGGTCTTGGAACA	PcplR-mCherry reporter
	NOB-2532	tgattacgaattcgagctcgCCTACTACAAATAGCAATAGACTC	Pfdx-mCherry reporter
	NOB-2533	ATTGTTTTCTTCTCCTTTACTTACCATTTTGAAATCCTCCCTTT	Pfdx-mCherry reporter
	NOB-2566	AATGTTGATATAATGATTAAgaattacaatacatataaaaggga	5′ leaderfdxA
	NOB-2567	ttatatgtattgtaattcTTAATCATTATATCAACATTAATTAC	5′ leaderfdxA
	NOB-2570	CAATcAGAATATAATCTATTTTTTATAATTTAAAGTATTG	mutuORF
	NOB-2571	TAAAAAATAGATTATATTCTgATTGTCCTAGTTACCTTGC	mutuORF
	NOB-2572	TAAATTAAccAcAGTAGATTATAGTCTATACGTTTATTTG	muttermSL
	NOB-2573	TATAATCTACTgTggTTAATTTAAGCATTGCAAATAAAGC	muttermSL
	NOB-2576	TGTGTTAAGGAGGGAaaaTTTATGGTAAGTAAAGGAGAAGA	mutpolyU
	NOB-2577	CCTTTACTTACCATAAAtttTCCCTCCTTAACACACTTAA	mutpolyU

### Sheet: synthtic DNA fragments
	synthetic gene	Sequence (5'-3')
	ard1 optimized for B. subtilis	ATGACCAGTCCGCGCACAGCCAGTCCCCGTCGTCCGGCATTGGTGGTTGACGCGGTAAGCAAGTCTTTTGGTCCATTGGTAGCACTTGCAGAGGTCTCGTTCACAGTCGCCCCTGGTCGTCGTGTAGGCATTGTGGGGCGCAATGGCGCTGGAAAAACAACATTACTGAAAATTATGGCCGGCTTGACTGCGCCGGATGGGGGGCGTGTCCGCCGCTCCCCCGCGGATGTCACTGTTGGATACGTACCACAAGAACCAGACGGTGCCCCAGGTGAAACACTTGGGGATTATCTTGCCCGTCGTGGTGGCATTACAGATGCGGAAACTCGCTTACAACGTGCTGCTGAAGCGTTGTGCCGTGACCCAGCCGCGGAAGACGCCTATCAACGCGCTTTGGAT…
	cplRCd optimized forfor B. subtilis	ATGTTACTTGTGAAGGTAGAGAACCTTAAGAAATATTATGCGGACAAGTTAATCTTGGACATCGATAAGTTGGAAATCCTGGAAAACGATAAAATAGGGTTAGTGGGATCCAACGGCCAGGGGAAGACTACACTCCTTAAGGCGATACTCGGGGAAATCGAAATAGACGAGGGATATACGTACCTGACAGAATCCTATAGCTACATATCTCAGTCCGAAAATAATATCGAAACCTGTGGCCATTCCAAGGAGAAAAGTCTGTTGAACGCTCCAGATAAGTTCGAGGAGCACCTCTCTGGTGGCGAGAAGGTCAAACTTAAGATCGCAGATGCCCTCTCTAATAAAAAAAACATTATAATAGCAGACGAGCCGACCTCTAATTTAGATAAAAAGAGCATT…
