## Supplementary Table 3 for "Genome-encoded ABCF factors implicated in intrinsic antibiotic resistance in Gram-positive bacteria: VmlR2, Ard1 and CplR"

### Sheet:  MSA of CplR leader peptide 
Multiple sequence alignment of CplR leader peptide generated by uORF4u.

### Sheet:  MSA of VmlR leader peptide 
Multiple sequence alignment of VmlR leader peptide generated by uORF4u.

### Sheet:  MSA of VmlR2 leader peptide 
Multiple sequence alignment of VmlR2 leader peptide generated by uORF4u.

### Sheet:  MSA of LsaA leader peptide
Multiple sequence alignment of LsaA leader peptide generated by uORF4u.
